# *GTP cyclohydrolase II* (*gch2*) and axanthism in ball pythons: a new vertebrate model for pterin-based pigmentation

**DOI:** 10.1101/2024.05.22.595308

**Authors:** Alan Garcia-Elfring, Heather L. Roffey, Jaren M. Abergas, Andrew P. Hendry, Rowan D. H. Barrett

## Abstract

Pterin pigments are responsible for many of the bright colours observed across the animal kingdom. However, unlike melanin, the genetics of pterin-based pigmentation has received relatively little attention in animal colouration studies. Here, we investigate a lineage of axanthic ball pythons (*Python regius*) found in captivity as a model system to study pterin pigmentation in vertebrates. By crowdsourcing shed skin samples from commercial breeders and applying a case-control study design, we utilized whole-genome pool sequencing (pool-seq) and variant annotation. We identified a premature stop codon in the gene *GTP cyclohydrolase II* (*gch2*), which is associated with the axanthic phenotype. GCH2 catalyzes the first rate-limiting step in riboflavin biosynthesis. This study provides the first identification of an axanthism-associated gene in vertebrates and highlights the utility of ball pythons as a model to study pterin-based pigmentation.
