## Supplementary Tables for "*GTP cyclohydrolase II* (*gch2*) and axanthism in ball pythons: a new vertebrate model for pterin-based pigmentation"

### Sheet: TableS1
Table S1. List of samples with the axanthic phenotype (VPI lineage).
Sample ID	Target morph	Other 1	Other 2	Other 3	Other 4
SBS007	VPI Axanthic	.	.	.	.
SBS008	VPI Axanthic	.	.	.	.
MC0075	VPI Axanthic	.	.	.	.
MC0321	VPI Axanthic	.	.	.	.
MC0345	VPI Axanthic	.	.	.	.

### Sheet: TableS2
Table S2. List of samples of the control pool (Clown phenotype) for VPI axanthic.
Sample ID	Target morph	Other 1	Other 2	Other 3	Other 4
HR0050	Clown	Pastel	.	.	.
MC0063	Clown	Caramel	.	.	.
MC0070	Clown	Pastel	.	.	.
MC0085	Clown	Blade	Butter	.	.
MC0125	Clown	Super Pastel	Mojave	.	.
MC0132	Clown	Orange Dream	.	.	.
MC0143	Clown	Lesser	Spotnose	.	.
MC0152	Clown	Blade	Pastel	Spider	.
MC0237	Clown	Pastel	Leopard	.	.
MC0253	Clown	Lesser	.	.	.
MC0254	Clown	Enchi	.	.	.
MC0257	Clown	.	.	.	.
MC0357	Clown	Pastel	Possible Leopard	.	.
MC0358	Clown	Banana	.	.	.
MC0397	Clown	Piebald	.	.	.
HR021-1	Clown	.	.	.	.
MC0408	Clown	Lace	Piebald	.	.
MC0414	Clown	Enchi	Pastel	Yellowbelly	.
MC0417	Clown	Pastel	Het Lavendar	Possible het Piebald	.
MC0418	Clown	Enchi	Pastel	Yellowbelly	Asphalt
MC0420	Clown	Asphalt	Cinnamon	Pastel	.
TDOT060	Clown	Piebald	.	.	.
21HR014-1	Clown	Black pastel	.	.	.
21HR014-3	Clown	Black pastel	Enchi	.	.
21HR020-1	Clown	Blade	.	.	.
21HR020-2	Clown	Blade	.	.	.
21HR020-3	Clown	.	.	.	.
HR0049	Clown	Super pastel	.	.	.
18HR021-1	Clown	Enchi	Lesser	.	.
20HR034-5	Clown	Blade	.	.	.
21HR020-4	Clown	Banana	Blade	.	.
DM00021	Clown	Blade	Ultramel	.	.
Miller-01	Clown	Blade	Pastel	.	.
DPR0003	Clown	Orange Dream		.	.
21HR021-1	Clown	Lesser	Possible Red Stripe	.	.
21HR021-3	Clown	.	.	.	.
21HR0020-4	Clown	Banana	Blade	.	.
21HR0050-2	Clown	.	.	.	.

### Sheet: Tables3
Table S3. List of samples of the control pool (Spider phenotype) for VPI axanthic.
Sample ID	Target morph	Other 1	Other 2	Other 3	Other 4
HR0015	Spider	Leopard	.	.	.
MC0167	Spider	Het Ghost	Het Piebald	.	.
MC0003	Spider	Yellowbelly	Orange Dream	.	.
MC0021	Spider	Mojave	Possible Fire	.	.
MC0038	Spider	Banana	.	.	.
MC0060	Spider	Yellowbelly	.	.	.
MC0071	Spider	Special	.	.	.
MC0078	Spider	Hypo Ghost	Possible Fire	.	.
MC0128	Spider	Fire	Hypo Ghost	.	.
MC0179	Spider	Yellowbelly or Asphalt	.	.	.
MC0189	Spider	Mojave	Het Hypo Ghost	.	.
MC0213	Spider	Orange Dream	.	.	.
MC0225	Spider	X-Gene	Fire	Het Ghost	.
MC0243	Spider	Cinnamon	Yellowbelly	.	.
MC0246	Spider	Mojave	.	.	.
MC0251	Spider	Yellowbelly or Asphalt	.	.	.
MC0265	Spider	Creed	.	.	.
MC0298	Spider	Possible Asphalt	Het Hypo Ghost	.	.
MC0315	Spider	Cinnamon	Het Albino	.	.
MC0333	Spider	Het Hypo Ghost	Possible Asphalt	.	.
MC0354	Spider	Lesser/Butter	.	.	.
MC0375	Spider	Fire	Yellowbelly	Het Hypo Ghost	.
MC0421	Spider	Asphalt	Yellowbelly	Hypo Ghost	.
MC0434	Spider	Possible Het Piebald	.	.	.
21HR0052-6	Spider	Het enhancer	Het genetic stripe	.	.
21HR0052-7	Spider	Het enhancer	Het genetic stripe	.	.

### Sheet: TableS4
Table S4. List of samples of the control pool (Enchi phenotype) for VPI axanthic.
Sample ID	Target morph	Other 1	Other 2	Other 3	Other 4
DPR0001	Super Enchi	.	.	.	.
DPR0005	Super Enchi	Pastel	Spark	Yellowbelly	.
19HR016-1	Super Enchi	Albino	.	.	.
20HR016-1	Super Enchi	Albino	.	.	.
MC0428	Super Enchi	Super Asphalt	Lavender	.	.
MC0366	Super Enchi	.	.	.	.
MC0369	Super Enchi	Banana		.	.

### Sheet: TableS5
Table S5. List of samples of the control pool (Ivory phenotype) for VPI axanthic.
Sample ID	Target morph	Other 1	Other 2	Other 3	Other 4
MC0031	Ivory	Het Piebald	Pastel	.	.
19HR0002-4	Ivory	Spider	.	.	.
TOOT002	Ivory	Pastel	.	.	.
TOOT058	Ivory	.	.	.	.
MC0104	Ivory	Pastel	Het Piebald	.	.
MC0166	Ivory	.	.	.	.
MC0174	Ivory	Citrus Pastel	.	.	.
MC0233	Ivory	Pastel	Spider	.	.
MC0240	Ivory	Enchi	.	.	.
MC0250	Ivory	Casper Ghost	.	.	.
MC0376	Ivory	.	.	.	.
MC0377	Ivory	.	.	.	.
MC0386	Ivory	.	.	.	.
DPR0001	Ivory	Super enchi	.	.	.
HR063	Ivory	Het Clown	.	.	.

### Sheet: TableS6
Table S6. List of samples of the control pool (Lavender phenotype) for VPI axanthic.
Sample ID	Target morph	Other 1	Other 2	Other 3	Other 4
MC0137	Lavender Albino	Black Pastel	.	.	.
MC0171	Lavender Albino	.	.	.	.
MC0204	Lavender Albino	.	.	.	.
MC0427	Lavender Albino	Mojave	.	.	.
MC0428	Lavender Albino	Super Asphalt	Super Enchi	.	.
MC0429	Lavender Albino	Black Pastel	Black Head	.	.
MC0430	Lavender Albino	Piebald	Yellowbelly	.	.
MC0431	Lavender Albino	Mojave	.	.	.
MC0415	Lavender Albino	Piebald	.	.	.
MC0433	Lavender Albino	Yellowbelly	Pastel	.	.
HR0055	Lavender Albino	Black Pastel	.	.	.
MC0432	Lavender Albino	Enchi	Het Piebald	.	.
MC0429	Lavender Albino	Black Pastel	Black Head	.	.
DPR0006	Lavender Albino	Genetic stripe	Pastel	.	.
